# Adeno-to-squamous transition drives resistance to KRAS inhibition in *LKB1* mutant lung cancer

**DOI:** 10.1101/2023.09.07.556567

**Authors:** Xinyuan Tong, Ayushi S. Patel, Eejung Kim, Hongjun Li, Yueqing Chen, Shuai Li, Shengwu Liu, Julien Dilly, Kevin S. Kapner, Yun Xue, Laura Hover, Suman Mukhopadhyay, Fiona Sherman, Khrystyna Mynzdar, Yijun Gao, Fei Li, Fuming Li, Zhaoyuan Fang, Yujuan Jin, Juntao Gao, Minglei Shi, Luonan Chen, Yang Chen, Thian Kheoh, Wenjing Yang, Itai Yanai, Andre L. Moriera, Vamsidhar Velcheti, Benjamin G. Neel, Liang Hu, James G. Christensen, Peter Olson, Dong Gao, Michael Q. Zhang, Andrew J. Aguirre, Kwok-Kin Wong, Hongbin Ji

**Affiliations:** State Key Laboratory of Cell Biology, Shanghai Institute of Biochemistry and Cell Biology, Center for Excellence in Molecular Cell Science, Chinese Academy of Sciences, Shanghai 200031, China; Laura and Isaac Perlmutter Cancer Center, New York University Langone Health, New York, NY 10016, United States; Department of Medical Oncology, Dana-Farber Cancer Institute, Boston, MA 02215, United States; Broad Institute of MIT and Harvard, Cambridge, MA 02142, United States; Department of Medicine, Brigham and Women’s Hospital and Harvard Medical School, Boston, MA 02115, United States; MOE Key Laboratory of Bioinformatics, Bioinformatics Division and Center for Synthetic and Systems Biology, BNRist, Department of Automation, Tsinghua University, Beijing 100084, China; University of Chinese Academy of Sciences, Beijing 100049, China; School of Life Science, Hangzhou Institute for Advanced Study, University of Chinese Academy of Sciences, Hangzhou 310024, China; Monoceros Biosystems, LLC, San Diego, CA 92129, United States; State Key Laboratory of Oncology in South China, Collaborative Innovation Center for Cancer Medicine, Sun Yat-Sen University Cancer Center, Guangzhou, Guangdong 510060, China; Department of Pathology, School of Basic Medical Sciences, Fudan University, Shanghai 200032, China; Shanghai Key Laboratory of Metabolic Remodeling and Health, Institute of Metabolism and Integrative Biology, Fudan University, Shanghai 200438, China; University of Edinburgh Institute, Zhejiang University, Haining 314400, China; MOE Key Laboratory of Bioinformatics, Bioinformatics Division and Center for Synthetic and Systems Biology, BNRist, School of Medicine, Tsinghua University, Beijing 100084, China; School of Life Science and Technology, Shanghai Tech University, Shanghai 200120, China; Key Laboratory of Systems Biology, Hangzhou Institute for Advanced Study, University of Chinese Academy of Sciences, Chinese Academy of Sciences, Hangzhou 310024, China; Center for Excellence in Animal Evolution and Genetics, Chinese Academy of Sciences, Kunming 650223, China; State Key Laboratory of Medical Molecular Biology, Department of Molecular Biology and Biochemistry, Institute of Basic Medical Sciences, Chinese Academy of Medical Sciences, School of Basic Medicine, Peking Union Medical College, Beijing 100049, China; Mirati Therapeutics, San Diego, CA 92121, United States; Institute of Systems Genetics, New York University Langone Health, New York, NY 10016, United States; Department of Biological Sciences, Center for Systems Biology, The University of Texas, Richardson, TX 75080, United States

**Keywords:** Adeno-to-squamous transition (AST), KRAS inhibitor, LKB1, Organoid, KRT6A

## Abstract

KRAS^G12C^ inhibitors including adagrasib and sortorasib have shown clinical promise in targeting *KRAS^G12C^*-mutated lung cancers, however, most patients eventually develop drug resistance. In lung adenocarcinoma patients with co-occurring *KRAS^G12C^* and *STK11*/*LKB1* mutations, we found a high squamous gene signature at baseline significantly correlated with poor adagrasib response. Through integrative studies of *Lkb1*-deficient *KRAS^G12C^*and *Kras^G12D^* lung cancer mouse models and/or organoids treated with KRAS inhibitors, we found tumor cells invoked a lineage plasticity program: adeno-to-squamous transition (AST) that mediated resistance to KRAS inhibition. Transcriptomic and epigenomic analyses revealed ΔNp63 drives AST and modulates response to KRAS inhibition. We identified an intermediate high-plasticity cell state with distinct gene expression program marked by *Krt6a* upregulation. Notably, higher *KRT6A* expression at baseline correlated with shorter overall survival in *KRAS*-mutant patients receiving adagrasib. These data support the role of AST in KRAS inhibitor resistance and provide predictive biomarker for KRAS-targeted therapies in lung cancer.
