## Supplementary Tables for "Adeno-to-squamous transition drives resistance to KRAS inhibition in *LKB1* mutant lung cancer"

### Sheet: Table S1 
Table S1: Gene lists for ADC, SCC and SCC specific Inamura signature
ADC_related_genes	SCC_related_genes	INAMURA_LUNG_CANCER_SCC_UP
SFTPA	TP63	CDCA5
SFTPB	SOX2	DSC3
SFTPC	KRT5	DSG3
NKX2-1	KRT14	KRT14
FOXA2	KRT6A	KRT5
NAPSA	KRT6B	NECTIN1
SCGB1A1	NGFR	OSGEP
	FOSL1	PSMA8
	CEBPA	SELENOI
		SFN
		SLC2A1
		TOP2A
		TPX2

### Sheet: Table S2 
Table S2: Clinical Variables and Patient Characteristics of KRYSTAL1 Trial
	Mutation Status		SCC UP GSVA Scores and Groupings			KRT6A Expression and Groupings			Treatment Duration	Progression-free survival		Overall Survival
CancerType	STK11 mutant	KEAP1 mutant	INAMURA LUNG CANCER SCC UP GSVA Score	SCC median groups	SCC UP quartile groups	KRT6A Log2CPM	KRT6A median groups	KRT6A quartile groups	TRTDURM	pfsind	pfsind_cnsr	os	os_cnsr
NSCLC	NA	NA	-0.582241	SCC Low	SCC Low	-3.90135	KRT6A Low	KRT6A Low	1.1	47	0	47	0
NSCLC	STK11 Mutant	KEAP1 Mutant	-0.272608	SCC Low	NA	-3.90135	KRT6A Low	KRT6A Low	1.3799	125	0	125	0
NSCLC	STK11 Mutant	KEAP1 Mutant	0.30954	SCC High	NA	-3.90135	KRT6A Low	KRT6A Low	1.5441	43	1	113	1
NSCLC	STK11 ND	NA	0.0419183	SCC High	NA	-3.90135	KRT6A Low	KRT6A Low	0.3285	19	0	19	0
NSCLC	STK11 ND	KEAP1 ND	0.102544	SCC High	NA	-3.90135	KRT6A Low	KRT6A Low	9.8891	132	0	412	1
NSCLC	STK11 ND	KEAP1 ND	0.115275	SCC High	NA	-3.90135	KRT6A Low	KRT6A Low	13.2074	301	0	401	1
NSCLC	STK11 ND	KEAP1 ND	0.0412642	SCC High	NA	-3.90135	KRT6A Low	KRT6A Low	15.2115	421	1	463	1
NSCLC	NA	NA	-0.353733	SCC Low	NA	-3.90135	KRT6A Low	KRT6A Low	5.6838	197	0	197	0
NSCLC	NA	NA	-0.671031	SCC Low	SCC Low	-3.90135	KRT6A Low	KRT6A Low	7.4908	227	0	327	0
NSCLC	STK11 ND	NA	-0.549917	SCC Low	SCC Low	-3.90135	KRT6A Low	KRT6A Low	7.1294	169	0	227	0
NSCLC	STK11 ND	KEAP1 ND	-0.219699	SCC Low	NA	-3.90135	KRT6A Low	KRT6A Low	7.655	169	1	233	1
NSCLC	STK11 ND	KEAP1 ND	-0.394415	SCC Low	NA	-3.90135	KRT6A Low	KRT6A Low	8.7064	250	0	266	0
NSCLC	STK11 ND	KEAP1 ND	-0.183293	SCC Low	NA	-3.90135	KRT6A Low	KRT6A Low	8.7064	252	1	267	1
NSCLC	NA	NA	-0.534325	SCC Low	SCC Low	-3.90135	KRT6A Low	KRT6A Low	11.2	161	0	342	1
NSCLC	NA	NA	-0.474775	SCC Low	SCC Low	-3.90135	KRT6A Low	KRT6A Low	11.5647	329	1	352	1
NSCLC	STK11 ND	KEAP1 ND	-0.00413956	SCC Low	NA	-3.90135	KRT6A Low	KRT6A Low	12.0246	331	1	359	1
NSCLC	STK11 ND	KEAP1 ND	-0.498181	SCC Low	SCC Low	-3.90135	KRT6A Low	KRT6A Low	12.7146	335	0	401	1
NSCLC	STK11 ND	KEAP1 ND	-0.631335	SCC Low	SCC Low	-3.90135	KRT6A Low	KRT6A Low	18.6283	513	0	568	1
NSCLC	NA	NA	0.314679	SCC High	NA	-3.90135	KRT6A Low	KRT6A Low	12.9446	177	0	394	1
NSCLC	STK11 Mutant	KEAP1 ND	0.164926	SCC High	NA	-3.90135	KRT6A Low	KRT6A Low	13.7331	257	0	403	1
NSCLC	NA	KEAP1 ND	-0.422727	SCC Low	SCC Low	-2.99416	KRT6A Low	NA	11.4661	347	1	360	1
NSCLC	STK11 Mutant	KEAP1 ND	-0.0990383	SCC Low	NA	-2.85275	KRT6A Low	NA	0.23	37	0	37	0
NSCLC	STK11 ND	NA	-0.241412	SCC Low	NA	-2.16057	KRT6A Low	NA	12.0246	350	1	350	1
NSCLC	STK11 Mutant	KEAP1 Mutant	-0.49747	SCC Low	SCC Low	-0.764298	KRT6A Low	NA	19.5483	602	0	603	1
NSCLC	NA	NA	0.43453	SCC High	SCC High	-0.239446	KRT6A Low	NA	13.9302	421	1	424	1
NSCLC	STK11 ND	KEAP1 ND	0.253943	SCC High	NA	-0.0212042	KRT6A Low	NA	18.2669	506	1	554	1
NSCLC	STK11 Mutant	KEAP1 ND	0.260967	SCC High	NA	0.101347	KRT6A Low	NA	5.5852	169	1	446	0
NSCLC	STK11 Mutant	KEAP1 ND	-0.493202	SCC Low	SCC Low	0.110879	KRT6A Low	NA	13.6016	210	0	401	1
NSCLC	STK11 Mutant	KEAP1 ND	-0.484294	SCC Low	SCC Low	0.363346	KRT6A Low	NA	10.3819	128	0	343	0
NSCLC	STK11 ND	KEAP1 ND	-0.454853	SCC Low	SCC Low	0.775369	KRT6A Low	NA	2.7598	83	1	113	1
NSCLC	STK11 ND	KEAP1 ND	-0.275674	SCC Low	NA	0.777889	KRT6A Low	NA	2.2012	85	0	114	0
NSCLC	STK11 Mutant	KEAP1 ND	-0.3133	SCC Low	NA	1.19847	KRT6A Low	NA	6.9651	128	0	386	1
NSCLC	STK11 Mutant	KEAP1 ND	-0.628494	SCC Low	SCC Low	1.4396	KRT6A Low	NA	1.3799	42	0	49	0
NSCLC	STK11 ND	KEAP1 ND	0.530637	SCC High	SCC High	1.66678	KRT6A Low	NA	2.7598	79	1	225	1
NSCLC	NA	NA	0.252612	SCC High	NA	1.81994	KRT6A High	NA	2.2341	55	0	71	0
NSCLC	STK11 ND	KEAP1 ND	0.557456	SCC High	SCC High	1.83268	KRT6A High	NA	1.8398	28	1	299	0
NSCLC	STK11 Mutant	KEAP1 Mutant	0.10004	SCC High	NA	2.00046	KRT6A High	NA	2.7598	83	0	139	0
NSCLC	STK11 Mutant	KEAP1 ND	-0.281178	SCC Low	NA	2.01467	KRT6A High	NA	16.0986	245	0	587	0
NSCLC	STK11 Mutant	KEAP1 Mutant	-0.324218	SCC Low	NA	2.03958	KRT6A High	NA	12.386	246	0	433	1
NSCLC	STK11 ND	KEAP1 ND	-0.512017	SCC Low	SCC Low	2.21295	KRT6A High	NA	5.4538	127	0	194	0
NSCLC	STK11 Mutant	KEAP1 ND	-0.728235	SCC Low	SCC Low	2.32312	KRT6A High	NA	7.5893	210	1	349	0
NSCLC	STK11 Mutant	KEAP1 ND	0.49126	SCC High	SCC High	2.37283	KRT6A High	NA	5.7166	118	0	243	0
NSCLC	STK11 ND	KEAP1 ND	0.625009	SCC High	SCC High	2.38673	KRT6A High	NA	12.6817	363	0	383	1
NSCLC	NA	NA	-0.220442	SCC Low	NA	2.98015	KRT6A High	NA	1.117	96	0	96	0
NSCLC	NA	NA	-0.345242	SCC Low	NA	3.03187	KRT6A High	NA	0.6571	1	1	35	1
NSCLC	STK11 ND	KEAP1 ND	-0.474034	SCC Low	SCC Low	3.07438	KRT6A High	NA	0.3285	1	1	560	1
NSCLC	STK11 Mutant	KEAP1 Mutant	0.155548	SCC High	NA	3.56723	KRT6A High	NA	3.2197	116	1	281	0
NSCLC	STK11 Mutant	KEAP1 Mutant	0.284818	SCC High	NA	3.98051	KRT6A High	NA	8.1807	165	0	418	1
NSCLC	STK11 Mutant	KEAP1 ND	-0.378704	SCC Low	NA	4.63111	KRT6A High	NA	8.9035	298	0	298	0
NSCLC	NA	NA	0.322337	SCC High	SCC High	4.99101	KRT6A High	NA	4.3	128	0	152	0
NSCLC	STK11 Mutant	KEAP1 ND	-0.184927	SCC Low	NA	5.07532	KRT6A High	NA	2.8583	84	0	99	1
NSCLC	STK11 Mutant	KEAP1 ND	0.495048	SCC High	SCC High	5.42605	KRT6A High	KRT6A High	0.3614	1	1	38	1
NSCLC	STK11 ND	KEAP1 ND	0.177396	SCC High	NA	6.15797	KRT6A High	KRT6A High	2.8255	85	1	127	1
NSCLC	STK11 Mutant	KEAP1 ND	0.225377	SCC High	NA	6.35226	KRT6A High	KRT6A High	3.4497	119	0	133	0
NSCLC	STK11 Mutant	KEAP1 Mutant	-0.278019	SCC Low	NA	6.41947	KRT6A High	KRT6A High	4.731	126	0	174	0
NSCLC	STK11 ND	KEAP1 Mutant	-0.476725	SCC Low	SCC Low	6.56104	KRT6A High	KRT6A High	8.2793	170	0	338	1
NSCLC	NA	NA	0.162661	SCC High	NA	6.79914	KRT6A High	KRT6A High	12.1232	333	1	367	1
NSCLC	STK11 Mutant	KEAP1 Mutant	0.0721044	SCC High	NA	6.89369	KRT6A High	KRT6A High	1.4784	34	0	50	0
NSCLC	STK11 Mutant	KEAP1 Mutant	0.560797	SCC High	SCC High	7.06972	KRT6A High	KRT6A High	4.0739	152	0	152	0
NSCLC	STK11 Mutant	KEAP1 ND	0.433684	SCC High	SCC High	7.09434	KRT6A High	KRT6A High	4.3039	67	0	267	1
NSCLC	NA	NA	0.395119	SCC High	SCC High	7.24772	KRT6A High	KRT6A High	8.2136	257	0	284	1
NSCLC	STK11 ND	KEAP1 Mutant	0.464718	SCC High	SCC High	7.42504	KRT6A High	KRT6A High	2.3326	81	0	109	0
NSCLC	STK11 Mutant	KEAP1 Mutant	0.621425	SCC High	SCC High	7.58317	KRT6A High	KRT6A High	0.3285	1	1	110	0
NSCLC	STK11 Mutant	KEAP1 Mutant	0.421774	SCC High	SCC High	8.45219	KRT6A High	KRT6A High	4.9281	82	0	164	0
NSCLC	STK11 Mutant	KEAP1 Mutant	0.644322	SCC High	SCC High	8.94156	KRT6A High	KRT6A High	2.7269	90	1	280	0
NSCLC	STK11 Mutant	NA	0.592322	SCC High	SCC High	9.47512	KRT6A High	KRT6A High	0.9199	28	0	28	0
NSCLC	STK11 Mutant	KEAP1 Mutant	0.600612	SCC High	SCC High	10.0045	KRT6A High	KRT6A High	0.2957	16	0	16	0
NSCLC	STK11 Mutant	KEAP1 ND	0.760105	SCC High	SCC High	11.1631	KRT6A High	KRT6A High	0.2957	10	0	10	0

### Sheet: Table S3 
Table S3: Correlation of SCC and ADC genes with time on treatment
Gene	Gene Category	r	p-value	FDR	Method	Number of samples
KRT6A	Squamous	-0.45	0.000142	0.02272	pearson correlation	68
NAPSA	Adeno	0.35	0.00309	0.1648	pearson correlation	68
KRT14	Squamous	-0.32	0.00793	0.30528	pearson correlation	68
NKX2-1	Adeno	0.27	0.0233	0.369455	pearson correlation	68
KRT6B	Squamous	-0.25	0.0374	0.407652	pearson correlation	68
SFTPB	Adeno	0.24	0.0475	0.407652	pearson correlation	68
SFTPA1	Adeno	0.23	0.0549	0.407652	pearson correlation	68
FOSL1	Squamous	-0.11	0.36	0.795616	pearson correlation	68
CEBPA	Squamous	0.11	0.361	0.795616	pearson correlation	68
SCGB1A1	Adeno	-0.11	0.384	0.8192	pearson correlation	68
KRT5	Squamous	-0.096	0.434	0.828571	pearson correlation	68
FOXA2	Adeno	0.076	0.539	0.913814	pearson correlation	68
SOX2	Squamous	-0.04	0.744	0.997	pearson correlation	68
TP63	Squamous	-0.021	0.867	0.997	pearson correlation	68
NGFR	Squamous	-0.012	0.921	0.997	pearson correlation	68
SFTPC	Adeno	-0.00099	0.994	0.997	pearson correlation	68

### Sheet: Table S4 
Table S4. Information of the KDL tumors and the corresponding organoids
Organoids	Organoid ID	Mice ID	weeks post Ad-Cre	Morphology	Initiation Pathology	Late Pathology
Non-plastic	NPO-1	J1706T1	11.6w	Vacuoles	ADC	ADC
	NPO-2	J1870T1	6.7w	Vacuoles	ADC	ADC
	NPO-3	J1870T2	6.7w	Intermediate	ADC	ADC
	NPO-4	J1859T3	6.9w	Intermediate	ADC	ADC
	NPO-5	J1859T4	6.9w	Intermediate	ADC	ADC
	NPO-6	J1863T1	7w	Vacuoles	ADC	ADC
Plastic	PO-1	J1696T4	9.1w	Intermediate	ADC	SCC
	PO-2	J1742T4	11.6w	Vacuoles	ADC	SCC
	PO-3	J1869T1	6.7w	Intermediate	ADC	SCC
	PO-4	J1859T2	6.9w	Intermediate	ADC	SCC
	PO-5	J1859T5	6.9w	Intermediate	ADC	SCC
	PO-6	J1859T6	6.9w	Intermediate	ADC	SCC
	PO-7	J1863T3	7w	Solid sphere	ADC	SCC

### Sheet: Table S5
Table S5. The passage-specific genes with opened chromatin
Peak_409	Gsta3
Peak_2010	Vil1
Peak_2145	Sgpp2
Peak_3645	Cxcr4
Peak_4001	Chil1
Peak_5153	Atp1b1
Peak_6672	Iyd
Peak_8730	Pcbd1
Peak_9789	Tle6
Peak_10016	Timp3
Peak_11734	Myo1a
Peak_12000	Sec14l3
Peak_12352	Grb10
Peak_12912	Stc2
Peak_13291	Nipal4
Peak_14650	Atp2a3
Peak_16008	Ppp1r1b
Peak_16158	Krt14
Peak_17028	Otop3
Peak_17795	Klhl29
Peak_18433	Pxdn
Peak_18918	Foxg1
Peak_19176	Nkx2-1
Peak_20005	Plekhd1
Peak_21023	Degs2
Peak_21665	Akr1c14
Peak_21671	Akr1c19
Peak_23247	Cap2
Peak_23599	Ror2
Peak_23767	Cxcl14
Peak_25854	Emb
Peak_27123	Sftpd
Peak_27224	Gm15217
Peak_27225	Bmp4
Peak_27427	Ang
Peak_27427	Rnase4
Peak_27592	Myh7
Peak_28350	Lgi3
Peak_28539	Lcp1
Peak_29331	Cldn10
Peak_29543	Zic2
Peak_29598	Sepp1
Peak_29711	Lifr
Peak_31459	Khdrbs3
Peak_31657	Ly6k
Peak_31913	Foxred2
Peak_31945	Rac2
Peak_32379	Prr5
Peak_33073	Gpd1
Peak_33539	AU021092
Peak_33837	Pla2g10
Peak_34108	Lamp3
Peak_34165	Thpo
Peak_34312	Kng2
Peak_34839	Gm933
Peak_34966	Pdia5
Peak_35526	Tmem45a
Peak_36356	Kcne2
Peak_36628	Sh3bgr
Peak_37766	Spdef
Peak_38178	Cyp4f40
Peak_38411	Sfta2
Peak_38642	Adgrf5
Peak_39101	Lrg1
Peak_41693	Fgf1
Peak_42264	Gm4951
Peak_43719	Efemp2
Peak_43997	Scgb1a1
Peak_44539	Pip5k1b
Peak_44546	Tmem252
Peak_44565	Kank1
Peak_45074	Ffar4
Peak_45076	Rbp4
Peak_46365	Itih2
Peak_46408	Pfkfb3
Peak_46488	St8sia6
Peak_48073	Galnt5
Peak_49146	Creb3l1
Peak_49477	Elf5
Peak_50003	Ppp1r14d
Peak_50668	Rassf2
Peak_51584	Nol4l
Peak_51613	Bpifb1
Peak_52906	Slc17a9
Peak_55553	Them5
Peak_57469	Adh7
Peak_59739	D630039A03Rik
Peak_60010	Tnc
Peak_60835	C130073F10Rik
Peak_63788	Prdm16
Peak_64318	Cd36
Peak_66293	Spink2
Peak_66521	Afp
Peak_66559	Cxcl15
Peak_66634	Parm1
Peak_67477	Adrbk2
Peak_68887	Adap1
Peak_69854	Mdfic
Peak_70891	Tmem176b
Peak_70891	Tmem176a
Peak_71478	Thnsl2
Peak_71535	St3gal5
Peak_71543	Atoh8
Peak_71553	Sftpb
Peak_71560	Tmem150a
Peak_71694	Eva1a
Peak_72086	H1fx
Peak_75251	Cyp2f2
Peak_75523	Syne4
Peak_75589	Hpn
Peak_75815	Klk13
Peak_75865	Napsa
Peak_75870	Myh14
Peak_76800	Fam174b
Peak_77141	Homer2
Peak_77837	Plekhb1
Peak_78033	Apbb1
Peak_78742	Acsm1
Peak_79191	Fgfr2
Peak_79630	Ifitm1
Peak_80672	Htra4
Peak_81948	Crlf1
Peak_82849	Ces1d
Peak_83162	Tppp3
Peak_83418	Hp
Peak_83469	Il34
Peak_84006	Cyba
Peak_85752	Ttc36
Peak_86758	Rasl12
Peak_87281	Bmp5
Peak_87548	Hmgn3
Peak_87819	Plod2
Peak_88702	Cmtm8
Peak_89504	Maob
Peak_89854	Hs6st2
Peak_89922	Zic3
Peak_90587	Tspan6
Peak_90688	Cldn2
Peak_91074	S100g

### Sheet: Table S6 
Table S6. Information of the KDL-p63 tumors and the corresponding organoids
Organoids	Organoid ID	Mice ID	weeks post Ad-Cre	Morphology	Initiation Pathology	Late Pathology
Plastic	P-G1	J2055T2	7.3w	vacuoles	ADC	SCC
	P-G2	J2237	8w	vacuoles	ADC	SCC
	P-G3	J2525T2	11.4w	Intermediate	ADC	SCC
Non-plastic	NP-G1	J2080T3	7.7w	vacuoles	ADC	ADC
	NP-G2	J2525T3	11.4w	vacuoles	ADC	ADC
	NP-G3	J2717T5	7.6w	vacuoles	ADC	ADC

### Sheet: Table S7
Table S7. p63 regulon infered by SCENIC
TF	gene	nMotifs	bestMotif	NES	highConfAnnot	Genie3Weight
122237	Trp63	1700025G04Rik	5	transfac_pro__M01656	4.52	TRUE	5.55186
122238	Trp63	1810032O08Rik	2	transfac_pro__M01656	4.52	TRUE	0.910994
122239	Trp63	Adarb1	5	transfac_pro__M01656	4.52	TRUE	2.31376
122240	Trp63	Adora2b	9	transfac_pro__M01656	4.52	TRUE	3.29672
122241	Trp63	Agfg1	6	transfac_pro__M01656	4.52	TRUE	2.12941
122242	Trp63	Ahnak	6	transfac_pro__M01656	4.52	TRUE	6.93373
122243	Trp63	Aida	2	transfac_pro__M01656	4.52	TRUE	6.30194
122244	Trp63	Amotl1	6	transfac_pro__M01656	4.52	TRUE	11.108
122245	Trp63	Aqp3	7	transfac_pro__M01656	4.52	TRUE	25.8309
122246	Trp63	Arl4c	8	transfac_pro__M01656	4.52	TRUE	3.51723
122247	Trp63	Bmp7	9	transfac_pro__M01656	4.52	TRUE	4.50194
122248	Trp63	Bnc1	9	transfac_pro__M01656	4.52	TRUE	2.58798
122249	Trp63	Car12	6	transfac_pro__M01656	4.52	TRUE	7.32345
122250	Trp63	Cav1	6	transfac_pro__M01656	4.52	TRUE	6.03909
122251	Trp63	Ccnd1	5	transfac_pro__M01656	4.52	TRUE	3.9649
122252	Trp63	Ccp110	7	transfac_pro__M01656	4.52	TRUE	1.16689
122253	Trp63	Cdh13	7	transfac_pro__M01656	4.52	TRUE	2.05981
122254	Trp63	Cep164	6	transfac_pro__M01656	4.52	TRUE	14.3169
122255	Trp63	Chl1	9	transfac_pro__M01656	4.52	TRUE	1.92353
122256	Trp63	Cic	4	transfac_pro__M01656	4.52	TRUE	5.14472
122257	Trp63	Col17a1	9	transfac_pro__M01656	4.52	TRUE	9.04577
122258	Trp63	Commd10	12	transfac_pro__M01656	4.52	TRUE	2.8246
122259	Trp63	Crim1	5	transfac_pro__M01656	4.52	TRUE	0.42434
122260	Trp63	Csnk1g1	8	transfac_pro__M01656	4.52	TRUE	0.771045
122261	Trp63	Dap3	3	transfac_pro__M01656	4.52	TRUE	0.811898
122262	Trp63	Dnajb1	8	transfac_pro__M01656	4.52	TRUE	2.29054
122263	Trp63	Dock9	6	transfac_pro__M01656	4.52	TRUE	2.51335
122264	Trp63	Dusp7	5	transfac_pro__M01656	4.52	TRUE	10.0716
122265	Trp63	Efnb1	7	transfac_pro__M01656	4.52	TRUE	7.59594
122266	Trp63	Efs	10	transfac_pro__M01656	4.52	TRUE	0.686877
122267	Trp63	Elmo2	5	transfac_pro__M01656	4.52	TRUE	5.08112
122268	Trp63	Enah	4	transfac_pro__M01656	4.52	TRUE	12.4981
122269	Trp63	Eogt	4	transfac_pro__M01656	4.52	TRUE	0.524411
122270	Trp63	Epha2	10	transfac_pro__M01656	4.52	TRUE	4.30767
122271	Trp63	Etv4	7	transfac_pro__M01656	4.52	TRUE	1.53696
122272	Trp63	Evpl	8	transfac_pro__M01656	4.52	TRUE	1.42738
122273	Trp63	Fam102b	2	transfac_pro__M01656	4.52	TRUE	0.750901
122274	Trp63	Fam167a	8	transfac_pro__M01656	4.52	TRUE	3.84404
122275	Trp63	Fam49b	2	transfac_pro__M01656	4.52	TRUE	3.21296
122276	Trp63	Fat2	3	transfac_pro__M01656	4.52	TRUE	10.2682
122277	Trp63	Flrt2	6	transfac_pro__M01656	4.52	TRUE	2.89981
122278	Trp63	Fosl2	1	transfac_pro__M01656	4.52	TRUE	2.16481
122279	Trp63	Galnt6	7	transfac_pro__M01656	4.52	TRUE	2.79662
122280	Trp63	Gja1	8	transfac_pro__M01656	4.52	TRUE	10.1593
122281	Trp63	Gpr87	8	transfac_pro__M01656	4.52	TRUE	12.6787
122282	Trp63	Hif1a	6	transfac_pro__M01656	4.52	TRUE	3.40179
122283	Trp63	Igfbp7	8	transfac_pro__M01656	4.52	TRUE	20.5089
122284	Trp63	Il24	7	transfac_pro__M01656	4.52	TRUE	2.22737
122285	Trp63	Itga6	4	transfac_pro__M01656	4.52	TRUE	18.6618
122286	Trp63	Krt5	8	transfac_pro__M01656	4.52	TRUE	4.96227
122287	Trp63	Lama3	8	transfac_pro__M01656	4.52	TRUE	5.72347
122288	Trp63	Lgals7	1	transfac_pro__M01656	4.52	TRUE	2.04466
122289	Trp63	Limk2	8	transfac_pro__M01656	4.52	TRUE	7.53378
122290	Trp63	Lrp1	5	transfac_pro__M01656	4.52	TRUE	8.71269
122291	Trp63	Luzp1	7	transfac_pro__M01656	4.52	TRUE	2.52509
122292	Trp63	Map4k4	9	transfac_pro__M01656	4.52	TRUE	0.949253
122293	Trp63	Mapk6	6	transfac_pro__M01656	4.52	TRUE	1.19782
122294	Trp63	Marcksl1	19	transfac_pro__M01656	4.52	TRUE	12.3449
122295	Trp63	Megf9	3	transfac_pro__M01656	4.52	TRUE	0.603766
122296	Trp63	Mex3b	1	transfac_pro__M01656	4.52	TRUE	1.72581
122297	Trp63	Mob1a	4	transfac_pro__M01656	4.52	TRUE	1.95465
122298	Trp63	Neo1	2	transfac_pro__M01656	4.52	TRUE	0.647481
122299	Trp63	Nfat5	3	transfac_pro__M01656	4.52	TRUE	3.45852
122300	Trp63	Ngfr	4	transfac_pro__M01656	4.52	TRUE	21.8158
122301	Trp63	Nipal4	3	transfac_pro__M01656	4.52	TRUE	2.45055
122302	Trp63	Nrg1	4	transfac_pro__M01656	4.52	TRUE	29.5599
122303	Trp63	Nrg2	7	transfac_pro__M01656	4.52	TRUE	4.41265
122304	Trp63	Nxn	7	transfac_pro__M01656	4.52	TRUE	1.51402
122305	Trp63	Orai2	5	transfac_pro__M01656	4.52	TRUE	3.01298
122306	Trp63	Pak6	6	transfac_pro__M01656	4.52	TRUE	3.11741
122307	Trp63	Pard6g	2	transfac_pro__M01656	4.52	TRUE	23.4073
122308	Trp63	Perp	8	transfac_pro__M01656	4.52	TRUE	8.27343
122309	Trp63	Phlda3	22	transfac_pro__M01656	4.52	TRUE	13.4588
122310	Trp63	Plxnb1	1	transfac_pro__M01656	4.52	TRUE	1.14029
122311	Trp63	Ppard	5	transfac_pro__M01656	4.52	TRUE	5.79626
122312	Trp63	Ppfibp1	4	transfac_pro__M01656	4.52	TRUE	1.59134
122313	Trp63	Ptprg	7	transfac_pro__M01656	4.52	TRUE	3.06992
122314	Trp63	Ptrf	8	transfac_pro__M01656	4.52	TRUE	6.67858
122315	Trp63	Pum2	7	transfac_pro__M01656	4.52	TRUE	1.58361
122316	Trp63	Qk	5	transfac_pro__M01656	4.52	TRUE	1.43271
122317	Trp63	Rab38	3	transfac_pro__M01656	4.52	TRUE	4.74833
122318	Trp63	Rad51ap2	7	transfac_pro__M01656	4.52	TRUE	1.37007
122319	Trp63	Raph1	4	transfac_pro__M01656	4.52	TRUE	4.66791
122320	Trp63	Reln	6	transfac_pro__M01656	4.52	TRUE	2.74876
122321	Trp63	Rere	4	transfac_pro__M01656	4.52	TRUE	0.949893
122322	Trp63	Rgs12	17	transfac_pro__M01656	4.52	TRUE	22.8417
122323	Trp63	Rin1	7	transfac_pro__M01656	4.52	TRUE	3.15779
122324	Trp63	Rnf152	6	transfac_pro__M01656	4.52	TRUE	7.33947
122325	Trp63	Sdpr	6	transfac_pro__M01656	4.52	TRUE	4.05253
122326	Trp63	Sema6d	2	transfac_pro__M01656	4.52	TRUE	2.80259
122327	Trp63	Sfn	4	transfac_pro__M01656	4.52	TRUE	11.7853
122328	Trp63	Sfr1	1	transfac_pro__M01656	4.52	TRUE	4.80447
122329	Trp63	Sgpp2	3	transfac_pro__M01656	4.52	TRUE	2.01617
122330	Trp63	Sik3	4	transfac_pro__M01656	4.52	TRUE	0.943021
122331	Trp63	Slc12a4	8	transfac_pro__M01656	4.52	TRUE	2.52886
122332	Trp63	Slc16a7	13	transfac_pro__M01656	4.52	TRUE	3.2161
122333	Trp63	Slitrk6	4	transfac_pro__M01656	4.52	TRUE	3.56155
122334	Trp63	Smad1	6	transfac_pro__M01656	4.52	TRUE	2.0524
122335	Trp63	Sord	9	transfac_pro__M01656	4.52	TRUE	2.1822
122336	Trp63	Ssbp2	4	transfac_pro__M01656	4.52	TRUE	1.14627
122337	Trp63	St3gal2	2	transfac_pro__M01656	4.52	TRUE	1.86286
122338	Trp63	Tgfbi	8	transfac_pro__M01656	4.52	TRUE	29.2147
122339	Trp63	Tia1	3	transfac_pro__M01656	4.52	TRUE	0.930647
122340	Trp63	Tjap1	4	transfac_pro__M01656	4.52	TRUE	2.74302
122341	Trp63	Tmem65	3	transfac_pro__M01656	4.52	TRUE	1.04144
122342	Trp63	Tmtc3	6	transfac_pro__M01656	4.52	TRUE	0.939283
122343	Trp63	Tnk2	6	transfac_pro__M01656	4.52	TRUE	2.27996
122344	Trp63	Tpst1	4	transfac_pro__M01656	4.52	TRUE	1.31686
122345	Trp63	Trpv4	7	transfac_pro__M01656	4.52	TRUE	4.40017
122346	Trp63	Vangl1	8	transfac_pro__M01656	4.52	TRUE	20.1272
122347	Trp63	Vangl2	8	transfac_pro__M01656	4.52	TRUE	1.78857
122348	Trp63	Wls	6	transfac_pro__M01656	4.52	TRUE	3.98163
122349	Trp63	Wnt4	4	transfac_pro__M01656	4.52	TRUE	46.7146
122350	Trp63	Zfhx3	7	transfac_pro__M01656	4.52	TRUE	1.69387
122351	Trp63	Zfp219	6	transfac_pro__M01656	4.52	TRUE	0.237035
122352	Trp63	Zfp385a	7	transfac_pro__M01656	4.52	TRUE	0.83644
122353	Trp63	Dst	23	cisbp__M2321	3.8	TRUE	36.4091
122354	Trp63	Gna15	10	cisbp__M2321	3.8	TRUE	23.9965
122355	Trp63	Krt6a	16	cisbp__M2321	3.8	TRUE	17.6483
122356	Trp63	Trp63	14	cisbp__M2321	3.8	TRUE	NA
122357	Trp63	Duoxa1	10	transfac_pro__M07138	3.58	TRUE	13.7185
122358	Trp63	Lmo1	17	transfac_pro__M07138	3.58	TRUE	25.4567
122359	Trp63	Serpinb5	18	transfac_pro__M07138	3.58	TRUE	17.3321
122369	Trp63	Afap1l2	1	hocomoco__P63_HUMAN.H11MO.0.A	3.42	TRUE	0.429321
122370	Trp63	Agrn	1	hocomoco__P63_HUMAN.H11MO.0.A	3.42	TRUE	7.30977
122371	Trp63	Apool	2	hocomoco__P63_HUMAN.H11MO.0.A	3.42	TRUE	1.8806
122372	Trp63	Ass1	4	hocomoco__P63_HUMAN.H11MO.0.A	3.42	TRUE	2.54125
122373	Trp63	Atp1a1	3	hocomoco__P63_HUMAN.H11MO.0.A	3.42	TRUE	6.41626
122374	Trp63	Bcl10	3	hocomoco__P63_HUMAN.H11MO.0.A	3.42	TRUE	1.26058
122375	Trp63	Blmh	2	hocomoco__P63_HUMAN.H11MO.0.A	3.42	TRUE	3.65426
122376	Trp63	Camsap2	5	hocomoco__P63_HUMAN.H11MO.0.A	3.42	TRUE	11.4141
122377	Trp63	Ccl27a	1	hocomoco__P63_HUMAN.H11MO.0.A	3.42	TRUE	3.61706
122378	Trp63	Cdca7	3	hocomoco__P63_HUMAN.H11MO.0.A	3.42	TRUE	1.92681
122379	Trp63	Cdcp1	3	hocomoco__P63_HUMAN.H11MO.0.A	3.42	TRUE	2.72712
122380	Trp63	Cdh3	6	hocomoco__P63_HUMAN.H11MO.0.A	3.42	TRUE	10.3979
122381	Trp63	Clstn1	5	hocomoco__P63_HUMAN.H11MO.0.A	3.42	TRUE	4.91448
122382	Trp63	Col18a1	5	hocomoco__P63_HUMAN.H11MO.0.A	3.42	TRUE	9.85576
122383	Trp63	Crtap	1	hocomoco__P63_HUMAN.H11MO.0.A	3.42	TRUE	2.14104
122384	Trp63	Cuedc1	4	hocomoco__P63_HUMAN.H11MO.0.A	3.42	TRUE	2.10776
122385	Trp63	Daam1	4	hocomoco__P63_HUMAN.H11MO.0.A	3.42	TRUE	2.52803
122386	Trp63	Ddx59	2	hocomoco__P63_HUMAN.H11MO.0.A	3.42	TRUE	1.16002
122387	Trp63	Dlk2	4	hocomoco__P63_HUMAN.H11MO.0.A	3.42	TRUE	7.67452
122388	Trp63	Dzip1l	2	hocomoco__P63_HUMAN.H11MO.0.A	3.42	TRUE	0.774545
122389	Trp63	Eif4e3	2	hocomoco__P63_HUMAN.H11MO.0.A	3.42	TRUE	2.47247
122390	Trp63	Eva1c	2	hocomoco__P63_HUMAN.H11MO.0.A	3.42	TRUE	14.5295
122391	Trp63	Ext1	1	hocomoco__P63_HUMAN.H11MO.0.A	3.42	TRUE	12.1911
122392	Trp63	Fam212a	2	hocomoco__P63_HUMAN.H11MO.0.A	3.42	TRUE	13.2314
122393	Trp63	Fam89a	3	hocomoco__P63_HUMAN.H11MO.0.A	3.42	TRUE	18.409
122394	Trp63	Fbln2	3	hocomoco__P63_HUMAN.H11MO.0.A	3.42	TRUE	1.88999
122395	Trp63	Furin	5	hocomoco__P63_HUMAN.H11MO.0.A	3.42	TRUE	6.05742
122396	Trp63	Gas6	5	hocomoco__P63_HUMAN.H11MO.0.A	3.42	TRUE	2.58995
122397	Trp63	Gjb5	5	hocomoco__P63_HUMAN.H11MO.0.A	3.42	TRUE	1.03593
122398	Trp63	Gls2	2	hocomoco__P63_HUMAN.H11MO.0.A	3.42	TRUE	3.84461
122399	Trp63	Hgfac	2	hocomoco__P63_HUMAN.H11MO.0.A	3.42	TRUE	6.33643
122400	Trp63	Hyal2	3	hocomoco__P63_HUMAN.H11MO.0.A	3.42	TRUE	18.0155
122401	Trp63	Iffo2	4	hocomoco__P63_HUMAN.H11MO.0.A	3.42	TRUE	7.7954
122402	Trp63	Igf1r	1	hocomoco__P63_HUMAN.H11MO.0.A	3.42	TRUE	6.64195
122403	Trp63	Irf2bpl	3	hocomoco__P63_HUMAN.H11MO.0.A	3.42	TRUE	7.57633
122404	Trp63	Itpr3	1	hocomoco__P63_HUMAN.H11MO.0.A	3.42	TRUE	5.52867
122405	Trp63	Jag2	4	hocomoco__P63_HUMAN.H11MO.0.A	3.42	TRUE	4.19036
122406	Trp63	Lamb3	10	hocomoco__P63_HUMAN.H11MO.0.A	3.42	TRUE	7.66704
122407	Trp63	Lpar6	2	hocomoco__P63_HUMAN.H11MO.0.A	3.42	TRUE	15.3176
122408	Trp63	Ltb4r2	7	hocomoco__P63_HUMAN.H11MO.0.A	3.42	TRUE	6.72852
122409	Trp63	Mat2a	3	hocomoco__P63_HUMAN.H11MO.0.A	3.42	TRUE	3.04343
122410	Trp63	Mirt1	4	hocomoco__P63_HUMAN.H11MO.0.A	3.42	TRUE	2.7935
122411	Trp63	Ncoa3	5	hocomoco__P63_HUMAN.H11MO.0.A	3.42	TRUE	0.875054
122412	Trp63	Ncor2	3	hocomoco__P63_HUMAN.H11MO.0.A	3.42	TRUE	3.47716
122413	Trp63	Ninj1	4	hocomoco__P63_HUMAN.H11MO.0.A	3.42	TRUE	25.8834
122414	Trp63	Nrf1	4	hocomoco__P63_HUMAN.H11MO.0.A	3.42	TRUE	1.2604
122415	Trp63	Nudt14	1	hocomoco__P63_HUMAN.H11MO.0.A	3.42	TRUE	8.167
122416	Trp63	P2ry1	2	hocomoco__P63_HUMAN.H11MO.0.A	3.42	TRUE	1.4156
122417	Trp63	Pard3	4	hocomoco__P63_HUMAN.H11MO.0.A	3.42	TRUE	9.12346
122418	Trp63	Pdzd2	8	hocomoco__P63_HUMAN.H11MO.0.A	3.42	TRUE	2.26743
122419	Trp63	Phldb1	1	hocomoco__P63_HUMAN.H11MO.0.A	3.42	TRUE	1.94654
122420	Trp63	Pitpnm3	3	hocomoco__P63_HUMAN.H11MO.0.A	3.42	TRUE	4.32599
122421	Trp63	Plec	1	hocomoco__P63_HUMAN.H11MO.0.A	3.42	TRUE	8.85639
122422	Trp63	Prr3	1	hocomoco__P63_HUMAN.H11MO.0.A	3.42	TRUE	0.410892
122423	Trp63	Ptk7	3	hocomoco__P63_HUMAN.H11MO.0.A	3.42	TRUE	2.93637
122424	Trp63	Ptpn1	1	hocomoco__P63_HUMAN.H11MO.0.A	3.42	TRUE	1.24505
122425	Trp63	Ptpre	7	hocomoco__P63_HUMAN.H11MO.0.A	3.42	TRUE	1.50898
122426	Trp63	Rab10	4	hocomoco__P63_HUMAN.H11MO.0.A	3.42	TRUE	6.14548
122427	Trp63	Rab34	2	hocomoco__P63_HUMAN.H11MO.0.A	3.42	TRUE	1.41975
122428	Trp63	Reep4	3	hocomoco__P63_HUMAN.H11MO.0.A	3.42	TRUE	8.66353
122429	Trp63	Rilpl1	3	hocomoco__P63_HUMAN.H11MO.0.A	3.42	TRUE	0.616072
122430	Trp63	Rsrc1	2	hocomoco__P63_HUMAN.H11MO.0.A	3.42	TRUE	3.59428
122431	Trp63	Scmh1	1	hocomoco__P63_HUMAN.H11MO.0.A	3.42	TRUE	2.67912
122432	Trp63	Sf3b6	4	hocomoco__P63_HUMAN.H11MO.0.A	3.42	TRUE	2.8423
122433	Trp63	Sh3bp1	4	hocomoco__P63_HUMAN.H11MO.0.A	3.42	TRUE	6.41543
122434	Trp63	Slc38a2	3	hocomoco__P63_HUMAN.H11MO.0.A	3.42	TRUE	8.58381
122435	Trp63	Slc7a1	2	hocomoco__P63_HUMAN.H11MO.0.A	3.42	TRUE	4.51119
122436	Trp63	Snn	3	hocomoco__P63_HUMAN.H11MO.0.A	3.42	TRUE	1.59387
122437	Trp63	Snrk	5	hocomoco__P63_HUMAN.H11MO.0.A	3.42	TRUE	9.28837
122438	Trp63	Sos1	2	hocomoco__P63_HUMAN.H11MO.0.A	3.42	TRUE	0.261236
122439	Trp63	Spag9	4	hocomoco__P63_HUMAN.H11MO.0.A	3.42	TRUE	1.04271
122440	Trp63	Tacc2	3	hocomoco__P63_HUMAN.H11MO.0.A	3.42	TRUE	4.2178
122441	Trp63	Tiam1	2	hocomoco__P63_HUMAN.H11MO.0.A	3.42	TRUE	3.59322
122442	Trp63	Tinagl1	3	hocomoco__P63_HUMAN.H11MO.0.A	3.42	TRUE	16.0386
122443	Trp63	Tpp1	2	hocomoco__P63_HUMAN.H11MO.0.A	3.42	TRUE	4.09936
122444	Trp63	Tspan9	3	hocomoco__P63_HUMAN.H11MO.0.A	3.42	TRUE	5.50154
122445	Trp63	Unc5a	4	hocomoco__P63_HUMAN.H11MO.0.A	3.42	TRUE	3.06116
122446	Trp63	Upf2	3	hocomoco__P63_HUMAN.H11MO.0.A	3.42	TRUE	1.47812
122447	Trp63	Vegfa	3	hocomoco__P63_HUMAN.H11MO.0.A	3.42	TRUE	2.89842
122448	Trp63	Wnt10a	6	hocomoco__P63_HUMAN.H11MO.0.A	3.42	TRUE	11.2907
122449	Trp63	Dusp6	5	cisbp__M2321	3.4	TRUE	5.44843
122450	Trp63	Xpo1	6	cisbp__M2321	3.4	TRUE	1.37827
122452	Trp63	Gas1	4	homer__NNNGCATGTCCNGACATGCC_p63	3.11	TRUE	3.22318
122456	Trp63	Fermt1	1	taipale__TP63_DBD_RACATGTYNNRACATGTC	3.09	TRUE	4.02671
122457	Trp63	Padi3	2	hocomoco__P63_HUMAN.H11MO.0.A	3.09	TRUE	4.4212
122458	Trp63	Procr	3	hocomoco__P63_HUMAN.H11MO.0.A	3.09	TRUE	11.3487
122480	Trp63	2010111I01Rik	2	tfdimers__MD00010	3.01	TRUE	2.92902
122481	Trp63	Adss	2	tfdimers__MD00010	3.01	TRUE	1.62208
122482	Trp63	Agap3	1	tfdimers__MD00010	3.01	TRUE	3.81032
122483	Trp63	Axin2	1	tfdimers__MD00010	3.01	TRUE	1.67558
122484	Trp63	Bbx	2	tfdimers__MD00010	3.01	TRUE	2.13713
122485	Trp63	Cd34	1	tfdimers__MD00010	3.01	TRUE	1.2522
122486	Trp63	Cemip	1	tfdimers__MD00010	3.01	TRUE	2.74072
122487	Trp63	Cnot10	2	tfdimers__MD00010	3.01	TRUE	1.51414
122488	Trp63	Dll1	2	tfdimers__MD00010	3.01	TRUE	16.4133
122489	Trp63	Dmkn	1	tfdimers__MD00010	3.01	TRUE	7.72418
122490	Trp63	Dusp14	3	tfdimers__MD00010	3.01	TRUE	1.11264
122491	Trp63	Dynlt3	1	tfdimers__MD00010	3.01	TRUE	10.6525
122492	Trp63	Egln1	2	tfdimers__MD00010	3.01	TRUE	1.79444
122493	Trp63	Fads1	1	tfdimers__MD00010	3.01	TRUE	5.45466
122494	Trp63	Fam192a	1	tfdimers__MD00010	3.01	TRUE	0.636802
122495	Trp63	Fam199x	2	tfdimers__MD00010	3.01	TRUE	0.872176
122496	Trp63	Fgfr3	3	tfdimers__MD00010	3.01	TRUE	2.26901
122497	Trp63	Foxn3	2	tfdimers__MD00010	3.01	TRUE	3.85525
122498	Trp63	Fscn1	3	tfdimers__MD00010	3.01	TRUE	5.14078
122499	Trp63	Gem	2	tfdimers__MD00010	3.01	TRUE	1.00457
122500	Trp63	Gltscr2	2	tfdimers__MD00010	3.01	TRUE	5.86053
122501	Trp63	Gm12603	2	tfdimers__MD00010	3.01	TRUE	2.38596
122502	Trp63	Igfbp4	2	tfdimers__MD00010	3.01	TRUE	0.7998
122503	Trp63	Itga3	2	tfdimers__MD00010	3.01	TRUE	7.48408
122504	Trp63	Itgb1	1	tfdimers__MD00010	3.01	TRUE	9.00087
122505	Trp63	Kitl	1	tfdimers__MD00010	3.01	TRUE	1.24075
122506	Trp63	Lbh	3	tfdimers__MD00010	3.01	TRUE	12.8285
122507	Trp63	Macf1	2	tfdimers__MD00010	3.01	TRUE	5.69885
122508	Trp63	Mark3	1	tfdimers__MD00010	3.01	TRUE	0.813908
122509	Trp63	Mink1	2	tfdimers__MD00010	3.01	TRUE	3.53673
122510	Trp63	Morc2a	1	tfdimers__MD00010	3.01	TRUE	0.861735
122511	Trp63	N6amt1	1	tfdimers__MD00010	3.01	TRUE	0.767682
122512	Trp63	Notch1	1	tfdimers__MD00010	3.01	TRUE	3.84616
122513	Trp63	Pcdh7	1	tfdimers__MD00010	3.01	TRUE	6.97905
122514	Trp63	Pde7a	1	tfdimers__MD00010	3.01	TRUE	5.41501
122515	Trp63	Pik3ip1	3	tfdimers__MD00010	3.01	TRUE	7.97027
122516	Trp63	Ppp3ca	1	tfdimers__MD00010	3.01	TRUE	2.47698
122517	Trp63	Prkg2	2	tfdimers__MD00010	3.01	TRUE	4.22703
122518	Trp63	Rnd3	1	tfdimers__MD00010	3.01	TRUE	4.07441
122519	Trp63	S100a10	2	tfdimers__MD00010	3.01	TRUE	7.30619
122520	Trp63	Sav1	1	tfdimers__MD00010	3.01	TRUE	2.25063
122521	Trp63	Sgk3	3	tfdimers__MD00010	3.01	TRUE	3.27984
122522	Trp63	Snrpb2	1	tfdimers__MD00010	3.01	TRUE	1.62875
122523	Trp63	Sox7	2	tfdimers__MD00010	3.01	TRUE	2.54779
122524	Trp63	Tmem94	1	tfdimers__MD00010	3.01	TRUE	5.11881
122525	Trp63	Trim59	2	tfdimers__MD00010	3.01	TRUE	4.72498
122526	Trp63	Vsnl1	2	tfdimers__MD00010	3.01	TRUE	9.81768
122527	Trp63	Xist	1	tfdimers__MD00010	3.01	TRUE	10.871
122528	Trp63	Zmiz1	4	tfdimers__MD00010	3.01	TRUE	3.50141

### Sheet: Table S8
Table S8. Primer Lists.
sgRNA primers
C15-sgRNA1-forward	CACCGGTCTGCCTTCTGCAAGGGTA
C15-sgRNA1-reverse	AAACTACCCTTGCAGAAGGCAGACC
C15-sgRNA2-forward	CACCGTTCCAATGAACTGGTTAGAC
C15-sgRNA2-reverse	AAACGTCTAACCAGTTCATTGGAAC
C40-sgRNA1-forward	CACCGTTTATATGCAACGCACACGC
C40-sgRNA1-reverse	AAACGCGTGTGCGTTGCATATAAAC
C40-sgRNA2-forward	CACCGGCGCTGTGCTTTACTGGCTC
C40-sgRNA2-reverse	AAACGAGCCAGTAAAGCACAGCGCC
QPCR primers
mouseβ-Actin-forward	TGAGCGCAAGTACTCTGTGTGGAT
mouseβ-Actin-reverse	ACTCATCGTACTCCTGCTTGCTGA
mouse p63-forward	GTGTTGGTGTGGCACAGGGG
mouse p63-reverse	TCTTCCCCACAGCTCTGGCT
